# Computation-guided optimization of split protein systems

**DOI:** 10.1101/863530

**Authors:** Taylor B. Dolberg, Anthony T. Meger, Jonathan D. Boucher, William K. Corcoran, Elizabeth E. Schauer, Alexis N. Prybutok, Srivatsan Raman, Joshua N. Leonard

**Author notes:** These authors contributed equally to this work (Taylor B. Dolberg, Anthony T. Meger). **Contact Information**: Corresponding authors: Srivatsan Raman and Joshua N. Leonard.

## Abstract

Splitting bioactive proteins, such as enzymes or fluorescent reporters, into conditionally reconstituting fragments is a powerful strategy for building tools to study and control biochemical systems. However, split proteins often exhibit a high propensity to reconstitute even in the absence of the conditional trigger, which limits their utility. Current approaches for tuning reconstitution propensity are laborious, context-specific, or often ineffective. Here, we report a computational design-driven strategy that is grounded in fundamental protein biophysics and which guides the experimental evaluation of a focused, sparse set of mutants—which vary in the degree of interfacial destabilization while preserving features such as stability and catalytic activity—to identify an optimal functional window. We validate our method by solving two distinct split protein design challenges, generating both broad insights and new technology platforms. This method will streamline the generation and use of split protein systems for diverse applications.
