## Supplementary Table 1 for "Computation-guided optimization of split protein systems"

### Sheet: Supplementary Table 1
Plasmid ID	Description	Figure reference(s)
pTD798	CD4signalsequence_3xFlag_FKBP_CD28TMD_8GS_NTEVp(WT)	2C
pTD799	CD4signalsequence_3xFlag_FRB_CD28TMD_8GS_CTEVp(WT)_CS(M)_tTA
pTD824	CD4signalsequence_3xFlag_FRB_CD28TMD_8GS_CTEVp(T158P)_CS(M)_tTA
pTD825	CD4signalsequence_3xFlag_FKBP_CD28TMD_8GS_NTEVp(H75E)
pTD826	CD4signalsequence_3xFlag_FRB_CD28TMD_8GS_CTEVp(M121S)_CS(M)_tTA
pTD827	CD4signalsequence_3xFlag_FKBP_CD28TMD_NTEVp(H75T)
pTD828	CD4signalsequence_3xFlag_FKBP_CD28TMD_8GS_NTEVp(H75S)
pTD829	CD4signalsequence_3xFlag_FKBP_CD28TMD_8GS_NTEVp(C110S)
pTD830	CD4signalsequence_3xFlag_FRB_CD28TMD_8GS_CTEVp(T158S)_CS(M)_tTA
pTD831	CD4signalsequence_3xFlag_FRB_CD28TMD_8GS_CTEVp(I163V)_CS(M)_tTA
pTD832	CD4signalsequence_3xFlag_FRB_CD28TMD_8GS_CTEVp(M121A)_CS(M)_tTA
pTD833	CD4signalsequence_3xFlag_FRB_CD28TMD_8GS_CTEVp(M121N)_CS(M)_tTA
pTD834	CD4signalsequence_3xFlag_FKBP_CD28TMD_8GS_NTEVp(P103W)
pTD835	CD4signalsequence_3xFlag_FKBP_CD28TMD_8GS_NTEVp(C110P)
pTD836	CD4signalsequence_3xFlag_FRB_CD28TMD_8GS_CTEVp(I163R)_CS(M)_tTA
pTD837	CD4signalsequence_3xFlag_FKBP_CD28TMD_8GS_NTEVp(L111P)
pTD838	CD4signalsequence_3xFlag_FRB_CD28TMD_8GS_CTEVp(I163P)_CS(M)_tTA
pTD839	CD4signalsequence_3xFlag_FKBP_CD28TMD_8GS_NTEVp(P103Y)
pTD840	CD4signalsequence_3xFlag_FKBP_CD28TMD_8GS_NTEVp(R101P)
pTD841	CD4signalsequence_3xFlag_FKBP_CD28TMD_8GS_NTEVp(P103R)
pTD842	CD4signalsequence_3xFlag_FRB_CD28TMD_8GS_CTEVp(I163K)_CS(M)_tTA
pTD843	CD4signalsequence_3xFlag_FRB_CD28TMD_8GS_CTEVp(L190K)_CS(M)_tTA
pTD863	CD4signalsequence_3xFlag_FKBP_CD28TMD_8GS_NTEVp(P103H)	2C and 4A
pTD864	CD4signalsequence_3xFlag_FKBP_CD28TMD_8GS_NTEVp(H75P)
pTD866	CD4signalsequence_3xFlag_FKBP_CD28TMD_8GS_NTEVp(F100G)
pTD870	CD4signalsequence_3xFlag_FKBP_CD28TMD_8GS_NTEVp(F100T)
pTD872	CD4signalsequence_3xFlag_FRB_CD28TMD_8GS_CTEVp(W198G)_CS(M)_tTA
pTD873	CD4signalsequence_3xFlag_FRB_CD28TMD_8GS_CTEVp(W198A)_CS(M)_tTA
pTD874	CD4signalsequence_3xFlag_FRB_CD28TMD_8GS_CTEVp(W202P)_CS(M)_tTA
pTD875	CD4signalsequence_3xFlag_FRB_CD28TMD_8GS_CTEVp(W198P)_CS(M)_tTA
pTD876	CD4signalsequence_3xFlag_FRB_CD28TMD_8GS_CTEVp(L190G)_CS(M)_tTA
pTD877	CD4signalsequence_3xFlag_FRB_CD28TMD_8GS_CTEVp(W198E)_CS(M)_tTA
pTD878	CD4signalsequence_3xFlag_FRB_CD28TMD_8GS_CTEVp(L190P)_CS(M)_tTA
pTD879	CD4signalsequence_3xFlag_FRB_CD28TMD_8GS_CTEVp(I163W)_CS(M)_tTA
pTD618	3NES_CS(M)_tTA	5B
pTD619	tTA_CS(M)_3NES
pTD620	3NES_CS(M)_tTA_CS(M)_3NES
pTD621	2NES_CS(M)_tTA
pTD622	1NES_CS(M)_tTA
pTD623	tTA_CS(M)_2NES
pTD624	tTA_CS(M)_1NES
pTD625	3NES_CS(M)_tTA_CS(M)_2NES
pTD626	3NES_CS(M)_tTA_CS(M)_1NES
pTD627	2NES_CS(M)_tTA_CS(M)_3NES
pTD628	2NES_CS(M)_tTA_CS(M)_2NES
pTD629	2NES_CS(M)_tTA_CS(M)_1NES
pTD630	1NES_CS(M)_tTA_CS(M)_3NES
pTD631	1NES_CS(M)_tTA_CS(M)_2NES
pTD632	1NES_CS(M)_tTA_CS(M)_1NES
pTD633	3NES_CS(G)_tTA
pTD634	3NES_CS(G)_tTA_CS(G)_3NES
pTD635	1NES_CS(G)_tTA_CS(G)_3NES
pD801	CD4signalsequence_3xFlag_FKBP_CD28TMD_TEVp
pTD844	CD4signalsequence_3xFlag_FRB_CD28TMD_CTEVp(WT)	5C
pJB006	3xFlag_NES_FKBP_NTEVp(H75S)
pJB007	3xFlag_NES_FKBP_NTEVp(L111P)
pJB008	3xFlag_NES_FKBP_NTEVp(C110S)
pJB009	3xFlag_NES_FKBP_NTEVp(F100T)
pJB010	3xFlag_NES_FKBP_NTEVp(P103H)
pJB011	3xFlag_NES_FRB_CTEVp(L190K)
pJB012	3xFlag_NES_FRB_CTEVp(I163V)
pJB013	3xFlag_NES_FRB_CTEVp(T158P)
pJB014	3xFlag_NES_FRB_CTEVp(W198E)
pJB015	3xFlag_NES_FRB_CTEVp(W202P)
pTD516	CD4signalsequence_3xFlag_FKBP_CD28TMD_2GS_NTEVp(WT)	Supp. Fig 1
pTD518	CD4signalsequence_3xFlag_FRB_CD28TMD_2GS_NTEVp(WT)
pTD524	CD4signalsequence_3xFlag_FKBP_CD28TMD_2GS_CTEVp(WT)_CS(M)_tTA
pTD525	CD4signalsequence_3xFlag_FRB_CD28TMD_2GS_CTEVp(WT)_CS(M)_tTA
pTD526	CD4signalsequence_3xFlag_FKBP_CD28TMD_2GS_NTEVp(WT)_CS(M)_tTA
pTD527	CD4signalsequence_3xFlag_FRB_CD28TMD_2GS_NTEVp(WT)_CS(M)_tTA
pTD528	CD4signalsequence_3xFlag_FKBP_CD28TMD_2GS_CTEVp(WT)
pTD529	CD4signalsequence_3xFlag_FRB_CD28TMD_2GS_CTEVp(WT)
pTD800	CD4signalsequence_3xFlag_FKBP_CD28TMD_NTEVp(60)	Supp. Fig 2
pTD801	CD4signalsequence_3xFlag_FKBP_CD28TMD_NTEVp(80)
pTD802	CD4signalsequence_3xFlag_FKBP_CD28TMD_NTEVp(99)
pTD803	CD4signalsequence_3xFlag_FKBP_CD28TMD_NTEVp(120)
pTD804	CD4signalsequence_3xFlag_FKBP_CD28TMD_NTEVp(146)
pTD805	CD4signalsequence_3xFlag_FKBP_CD28TMD_NTEVp(70)
pTD806	CD4signalsequence_3xFlag_FRB_CD28TMD_CTEVp(61)_CS(M)_tTA
pTD807	CD4signalsequence_3xFlag_FRB_CD28TMD_CTEVp(81)_CS(M)_tTA
pTD808	CD4signalsequence_3xFlag_FRB_CD28TMD_CTEVp(100)_CS(M)_tTA
pTD809	CD4signalsequence_3xFlag_FRB_CD28TMD_CTEVp(121)_CS(M)_tTA
pTD810	CD4signalsequence_3xFlag_FRB_CD28TMD_CTEVp(147)_CS(M)_tTA
